# Development of pre-clinical murine models for fibrolamellar hepatocellular carcinoma

**DOI:** 10.1101/2023.12.06.569624

**Authors:** Andy He, Garry L. Coles, Griffin G. Hartmann, Julia Arand, Vicky Le, Brandon Mauch, Lei Xu, Thuyen Nguyen, Florette K. Hazard, Julien Sage

## Abstract

Fibrolamellar hepatocellular carcinoma (FLC) is a rare form of cancer that affects primarily adolescents and young adults. FLC tumors are typically associated with an intrachromosomal deletion resulting in expression of a fusion protein between the chaperone DNAJ1B and the protein kinase PKA. FLC is challenging to study because of its rarity and limited pre-clinical models. Here we developed a novel transgenic mouse model of FLC. In this model, DNAJ1B-PKA expression in the liver of mouse embryos results in perinatal lethality associated with liver developmental defects, while DNAJ1B-PKA expression in the liver of adult mice initiates tumors resembling FLC at low penetrance. We sought to develop *ex vivo* cell models from these tumors but failed to establish long-term cell lines. New pre-clinical models of FLC will provide novel insights into the biology of this rare cancer and may help identify novel therapeutic strategies.
