## Supplementary material for "Development of pre-clinical murine models for fibrolamellar hepatocellular carcinoma": Table S1

### Sheet: Table S1
Table S1: Differentially expressed genes by RNA-seq in mouse embryonic livers from control or transgenic embryos expressing the fusion transcript
gene	baseMean	log2FoldChange	lfcSE	stat	pvalue	padj
Got1	9375.52	-3.69486	0.169419	-21.809	1.90594e-105	2.58236e-101
Mgarp	377.229	-3.37994	0.198237	-17.05	3.49557e-65	2.36807e-61
Sds	1625.85	-4.35426	0.256806	-16.9555	1.75379e-64	7.9207e-61
Tat	2444.71	-4.91201	0.324365	-15.1435	8.3696e-52	2.83499e-48
Wnt4	2218.21	-2.78829	0.184702	-15.0962	1.71631e-51	4.65087e-48
Ttyh1	443.049	-7.05033	0.495582	-14.2264	6.28543e-46	1.41936e-42
Nnmt	387.825	-6.47344	0.460147	-14.0682	5.95683e-45	1.15299e-41
BC024386	1063.57	1.54963	0.11095	13.9669	2.48151e-44	4.20275e-41
Ppargc1a	579.916	-2.7734	0.202623	-13.6875	1.20571e-42	1.81514e-39
Mettl7b	165.185	-4.60529	0.372598	-12.3599	4.30452e-35	5.8322e-32
Cyp2d37-ps	388.001	2.24016	0.184704	12.1284	7.47252e-34	9.20411e-31
Cyp8b1	1506.39	1.45543	0.12309	11.8241	2.93133e-32	3.30972e-29
Pcdh20	114.893	-5.12028	0.443853	-11.536	8.68927e-31	9.05623e-28
Slc25a22	1687.29	-1.57517	0.141224	-11.1537	6.86939e-29	6.6481e-26
Vnn1	108.81	2.97246	0.274349	10.8346	2.36032e-27	2.132e-24
Crem	278.049	-2.30271	0.215622	-10.6794	1.27068e-26	1.07603e-23
Cp	2783.45	2.4063	0.230127	10.4564	1.36964e-25	1.03096e-22
Cyp4a10	296.778	2.81095	0.270122	10.4062	2.32241e-25	1.65612e-22
Gpt	872.269	-2.44289	0.241155	-10.13	4.06811e-24	2.75594e-21
Plk3	813.9	-3.0332	0.305275	-9.93595	2.90406e-23	1.87367e-20
Snhg11	144.548	3.43585	0.346162	9.92555	3.22315e-23	1.98502e-20
Serpina3n	1065.22	3.14803	0.322802	9.7522	1.80513e-22	1.06338e-19
Obscn	232.064	-2.72315	0.282342	-9.64489	5.16678e-22	2.91687e-19
Slc7a2	3978.22	-1.44806	0.150412	-9.62726	6.13414e-22	3.32446e-19
Nlrp6	1649.36	1.19731	0.124957	9.58178	9.5391e-22	4.97097e-19
Pnpla3	146.155	2.62474	0.275059	9.54247	1.39472e-21	6.99891e-19
1810008I18Rik	103.469	2.46669	0.259455	9.50716	1.9593e-21	9.48092e-19
Pck1	8672.43	-6.33483	0.669865	-9.45689	3.17251e-21	1.48222e-18
Ldhb	307.917	-1.24564	0.132672	-9.38887	6.06494e-21	2.73913e-18
Sdc1	1441.28	-1.04249	0.111184	-9.3763	6.83301e-21	2.98647e-18
Cyp4a31	128.198	2.67136	0.28722	9.30074	1.39467e-20	5.90514e-18
Agxt	6413.85	-1.93607	0.20954	-9.23962	2.47372e-20	1.01565e-17
Nudt7	669.711	-2.01698	0.218681	-9.22338	2.87888e-20	1.14723e-17
Peg10	1055.73	-3.22719	0.358134	-9.01111	2.0399e-19	7.89673e-17
1600014C10Rik	1623.41	1.08562	0.120968	8.97448	2.84681e-19	1.07143e-16
Mmd2	658.889	-1.70454	0.190056	-8.96861	3.00271e-19	1.09956e-16
Cyp2c69	1430.61	2.16637	0.241942	8.95409	3.42556e-19	1.22139e-16
Vldlr	174.818	-1.93773	0.216867	-8.93509	4.06842e-19	1.41341e-16
Asb11	99.6497	-2.59249	0.290819	-8.91443	4.90325e-19	1.66085e-16
Bmp7	75.0392	-2.45186	0.276084	-8.88085	6.63516e-19	2.19268e-16
Mtmr7	111.122	-2.86411	0.32329	-8.85925	8.05519e-19	2.59856e-16
Vnn3	1102.58	1.75427	0.199855	8.77773	1.66801e-18	5.25578e-16
Abcd2	689.043	1.26647	0.14718	8.60489	7.63917e-18	2.35234e-15
Pla2g6	638.167	1.10413	0.12893	8.56378	1.09224e-17	3.2886e-15
Ephx1	458.216	1.58258	0.187477	8.44146	3.1339e-17	9.23071e-15
Mat1a	13275.6	-2.24076	0.265905	-8.42693	3.54866e-17	1.023e-14
Gdpd5	251.557	-2.28134	0.271677	-8.39724	4.57079e-17	1.2902e-14
Elfn1	181.922	-7.73304	0.928526	-8.32829	8.20156e-17	2.26782e-14
Kif21a	485.65	-1.24547	0.154809	-8.0452	8.61046e-16	2.33326e-13
Tff3	7716.43	-1.09099	0.136803	-7.97489	1.52514e-15	4.05178e-13
Gc	23404	1.05172	0.132276	7.95094	1.85105e-15	4.75288e-13
Slco1b2	818.132	2.64504	0.332693	7.95039	1.8592e-15	4.75288e-13
Cd1d1	305.624	2.00252	0.253626	7.89557	2.8899e-15	7.11914e-13
Tsku	398.175	1.13967	0.145523	7.8315	4.82083e-15	1.16638e-12
Mdh1	9464.85	-1.48487	0.18987	-7.82047	5.26251e-15	1.25091e-12
Gcgr	866.071	1.77824	0.227798	7.80621	5.89316e-15	1.37666e-12
Ddt	4927.19	-1.3704	0.177033	-7.74092	9.87019e-15	2.22885e-12
Tgm2	3817.95	-1.83208	0.23833	-7.68717	1.50429e-14	3.34126e-12
Hrg	2258.9	2.05177	0.267824	7.6609	1.84634e-14	4.03484e-12
Atp4a	158.703	-2.20996	0.288646	-7.65628	1.91393e-14	4.11616e-12
Inhbe	171.626	2.60309	0.341951	7.61247	2.6891e-14	5.69291e-12
Dapl1	26.716	-7.3639	0.968297	-7.605	2.84911e-14	5.93887e-12
Phyh	12703.8	-1.52867	0.202257	-7.55807	4.09086e-14	8.39804e-12
Serpina3m	532.901	3.58568	0.474634	7.55461	4.20114e-14	8.4957e-12
Mroh2a	91.4621	2.45577	0.325389	7.5472	4.44702e-14	8.8607e-12
Fh1	2560.62	-1.8908	0.251971	-7.50405	6.18768e-14	1.19767e-11
Nr1i3	177.461	1.97556	0.263486	7.49777	6.4911e-14	1.2387e-11
Muc13	134.674	-1.49309	0.199477	-7.48502	7.15372e-14	1.34619e-11
Cycs	1349.92	-1.23726	0.165443	-7.47847	7.51921e-14	1.39559e-11
Rorc	134.468	2.50326	0.335679	7.45731	8.83084e-14	1.61688e-11
Baiap2l2	502.055	-1.08445	0.14718	-7.36819	1.72962e-13	3.12462e-11
Abcg5	131.325	-2.21116	0.300331	-7.36243	1.80597e-13	3.21962e-11
Etnppl	1232.69	-2.09099	0.286223	-7.30547	2.76302e-13	4.79949e-11
Hsd3b6	198.039	1.6168	0.221365	7.30376	2.79843e-13	4.79949e-11
Tuba8	604.365	-1.31885	0.180556	-7.30437	2.78572e-13	4.79949e-11
Prom1	650.082	-1.58885	0.21789	-7.29197	3.05455e-13	5.1094e-11
Epn2	223.529	-1.24919	0.171775	-7.27226	3.53528e-13	5.8414e-11
Pcp4l1	155.944	1.41841	0.195949	7.23868	4.53086e-13	7.39622e-11
Itga7	46.1703	-2.80907	0.388656	-7.22765	4.91426e-13	7.92658e-11
Sik1	726.161	-1.21915	0.169758	-7.18169	6.88563e-13	1.08481e-10
Gnmt	10054.9	-1.2774	0.177999	-7.17646	7.15392e-13	1.11412e-10
Aldoc	632.899	1.14279	0.159305	7.1736	7.30513e-13	1.1244e-10
Slc25a25	1567.88	-2.38354	0.332335	-7.17209	7.38587e-13	1.1244e-10
Cyp3a44	208.41	-2.66056	0.371411	-7.16339	7.87041e-13	1.18485e-10
Gm4952	1076.27	1.41657	0.198828	7.12461	1.04377e-12	1.55407e-10
Cyp27a1	654.997	1.08421	0.152217	7.12277	1.05783e-12	1.55788e-10
Plgrkt	519.699	1.00418	0.141209	7.11135	1.14915e-12	1.67417e-10
E130012A19Rik	126.981	-1.54696	0.218239	-7.08839	1.35681e-12	1.95569e-10
Dld	2253.84	-1.30907	0.184977	-7.07696	1.47352e-12	2.07965e-10
Lap3	1689.77	-1.07407	0.151979	-7.06724	1.58044e-12	2.20757e-10
Serpina1e	107438	1.0861	0.154684	7.02142	2.19619e-12	3.00567e-10
Kif1a	35.4781	-3.30541	0.471531	-7.00995	2.38405e-12	3.19817e-10
Pde6c	258.247	1.78742	0.254937	7.01122	2.36253e-12	3.19817e-10
H2-K2	244.076	1.40331	0.200837	6.98729	2.80253e-12	3.72269e-10
Lmod3	21.8463	-4.84933	0.69683	-6.95913	3.42387e-12	4.50389e-10
Klhdc8b	543.131	1.0479	0.151011	6.93922	3.94275e-12	5.13657e-10
Mlxipl	506.507	1.22282	0.176325	6.93503	4.06136e-12	5.2407e-10
Sdsl	833.945	-1.50689	0.21859	-6.89369	5.43626e-12	6.88372e-10
Gsta3	5085.85	1.03632	0.150423	6.88939	5.60332e-12	7.02957e-10
Acaa1b	691.76	1.39185	0.20307	6.85407	7.17792e-12	8.84124e-10
Gnpnat1	430.801	-1.18746	0.173514	-6.84362	7.72163e-12	9.38584e-10
2200002J24Rik	33.9651	-3.92072	0.573558	-6.83579	8.15565e-12	9.77884e-10
Aspg	139.169	2.26496	0.333131	6.799	1.05351e-11	1.2521e-09
Acnat2	97.6276	2.2206	0.328134	6.76737	1.31142e-11	1.54508e-09
Mrps31	565.985	-1.1161	0.165762	-6.73313	1.66053e-11	1.93953e-09
Slc5a3	249.655	-1.28887	0.193307	-6.66751	2.60183e-11	2.96236e-09
Cyp4f39	37.2936	-3.13319	0.471341	-6.6474	2.98322e-11	3.34046e-09
Jazf1	144.408	-1.6027	0.24109	-6.64772	2.97662e-11	3.34046e-09
Apcs	6539.81	1.04478	0.158333	6.59862	4.15014e-11	4.57157e-09
F2rl1	41.5972	2.14044	0.32529	6.58009	4.70163e-11	5.13729e-09
Idh3a	901.1	-1.66649	0.253317	-6.57869	4.74609e-11	5.14438e-09
Aass	1585.18	-2.1334	0.324861	-6.56711	5.13021e-11	5.5166e-09
Cox7a1	304.447	-2.15103	0.330356	-6.51124	7.45321e-11	7.95146e-09
Suox	309.37	-1.79686	0.277087	-6.48484	8.88258e-11	9.25769e-09
Ang	211.902	-1.99835	0.31039	-6.4382	1.20901e-10	1.23165e-08
Aqp8	4891.01	2.27055	0.352897	6.43404	1.24254e-10	1.25636e-08
Rgs16	383.443	2.52408	0.394674	6.39535	1.60184e-10	1.59583e-08
Fam134b	808.731	-1.48187	0.233094	-6.35738	2.0522e-10	2.02958e-08
Acacb	639.645	2.59457	0.411278	6.30855	2.81657e-10	2.70341e-08
Extl1	40.4532	2.61799	0.41494	6.30932	2.80257e-10	2.70341e-08
Gls2	1569.59	-2.29979	0.367085	-6.26501	3.72802e-10	3.5077e-08
Bmp8b	28.1369	-3.18818	0.510172	-6.24924	4.12462e-10	3.8541e-08
Tkfc	1904.98	1.22577	0.196194	6.24772	4.16496e-10	3.86514e-08
Bex1	5218.12	-1.04789	0.168094	-6.23393	4.54869e-10	4.19253e-08
Spon2	625.231	1.34956	0.217213	6.21304	5.19682e-10	4.75755e-08
Cyp2j5	238.861	1.30684	0.210475	6.20901	5.33195e-10	4.84849e-08
Slc2a9	147.738	1.10762	0.178693	6.19844	5.70263e-10	5.11688e-08
Stard5	1273.36	1.37765	0.222483	6.19217	5.93416e-10	5.25503e-08
Efna1	1247.42	-1.20176	0.194254	-6.18656	6.14894e-10	5.37497e-08
Hpx	21602.8	-1.22295	0.200138	-6.11056	9.92805e-10	8.35498e-08
Pah	2259.06	-2.11029	0.345418	-6.10938	1.00019e-09	8.36517e-08
Serp2	20.7929	2.60912	0.427944	6.09687	1.08168e-09	8.99123e-08
Abcg8	96.0425	-1.73151	0.284117	-6.09436	1.09874e-09	9.02236e-08
Gadd45g	487.173	-1.2028	0.197331	-6.09532	1.09216e-09	9.02236e-08
Corin	28.723	-2.73107	0.451436	-6.04975	1.4507e-09	1.16305e-07
2310007B03Rik	26.5977	2.33435	0.387023	6.03156	1.62384e-09	1.2942e-07
Pfkfb1	2546.76	1.76442	0.292778	6.02647	1.67581e-09	1.32781e-07
Serpina3k	2046.69	3.70473	0.616158	6.01264	1.8253e-09	1.42954e-07
Gpld1	5271.53	1.18078	0.197552	5.97708	2.2717e-09	1.76893e-07
Cyp4a12b	47.0015	-1.70241	0.284895	-5.97558	2.29277e-09	1.77513e-07
Gipc2	212.441	1.54028	0.26104	5.90055	3.62291e-09	2.72705e-07
Tob1	590.118	-2.01074	0.341157	-5.89387	3.7725e-09	2.82395e-07
Mtnr1a	13.1765	-5.99301	1.02131	-5.86797	4.41165e-09	3.28426e-07
Lrg1	916.518	1.95401	0.3335	5.85912	4.65339e-09	3.44529e-07
Adm2	194.312	2.16342	0.370275	5.84273	5.13523e-09	3.78137e-07
Bco2	71.1388	1.6146	0.276845	5.83213	5.47243e-09	4.00129e-07
Slc8b1	823.075	1.01543	0.174129	5.83151	5.49295e-09	4.00129e-07
Coq10b	384.286	-1.09383	0.187632	-5.82965	5.55446e-09	4.02446e-07
Fgfbp1	69.5638	1.92854	0.33124	5.82218	5.80863e-09	4.18623e-07
Glyat	39.3819	2.0528	0.353463	5.8077	6.33385e-09	4.51951e-07
Loxl2	673.661	-1.19672	0.206062	-5.80759	6.33779e-09	4.51951e-07
Slc16a12	336.934	1.22048	0.210386	5.80113	6.58693e-09	4.67258e-07
Poc1b	377.685	1.09683	0.189142	5.79897	6.67243e-09	4.70858e-07
Fam129b	544.496	1.17345	0.202461	5.79592	6.79476e-09	4.77006e-07
Cml1	622.981	1.49757	0.258456	5.79431	6.86042e-09	4.79133e-07
Dnm1	22.7483	2.50698	0.433913	5.77761	7.57707e-09	5.2647e-07
D030018L15Rik	8.95686	-6.08994	1.06077	-5.74107	9.40811e-09	6.4379e-07
Hyi	551.844	1.42427	0.248079	5.7412	9.40083e-09	6.4379e-07
Lrrc3	1062.47	1.14722	0.20012	5.73266	9.88658e-09	6.73132e-07
Cyp2e1	2009.12	4.02284	0.703059	5.72191	1.05335e-08	7.10044e-07
Enpep	331.159	-1.67395	0.293356	-5.7062	1.15529e-08	7.749e-07
Colgalt2	42.0542	-2.20182	0.38684	-5.6918	1.25705e-08	8.3082e-07
Epb41l4b	446.877	1.72539	0.303509	5.68481	1.30959e-08	8.61343e-07
Insc	241.443	-1.18336	0.208447	-5.67704	1.37049e-08	8.97042e-07
Cyp4a14	823.966	1.92302	0.339	5.67263	1.40625e-08	9.16026e-07
Akr1c20	52.5716	2.5024	0.441464	5.66842	1.44118e-08	9.34283e-07
Cyp7a1	350.569	2.25617	0.398699	5.65883	1.52413e-08	9.83351e-07
Cth	2212.91	-1.88624	0.336392	-5.60727	2.05544e-08	1.30748e-06
Tmem252	53.8709	-1.88556	0.336933	-5.59624	2.19053e-08	1.38044e-06
Ces2e	351.416	1.20848	0.216649	5.57806	2.43221e-08	1.52565e-06
Iigp1	675.436	1.70862	0.306901	5.56734	2.58659e-08	1.60026e-06
Spin1	519.402	-1.24734	0.223989	-5.56877	2.56537e-08	1.60026e-06
Ugt2b5	1039.66	-1.15456	0.207362	-5.56784	2.57922e-08	1.60026e-06
Aldh1b1	2612.65	-1.29366	0.23279	-5.55718	2.74173e-08	1.68089e-06
BC089597	114.331	2.14563	0.386757	5.54773	2.89396e-08	1.76623e-06
Usp6nl	232.11	-1.15953	0.210289	-5.51398	3.5081e-08	2.1125e-06
Pcsk5	185.899	-1.04572	0.189708	-5.51227	3.54228e-08	2.1163e-06
Prob1	88.4566	1.21581	0.22057	5.51211	3.54565e-08	2.1163e-06
Adra2a	83.4604	-1.79547	0.327228	-5.48691	4.09035e-08	2.4201e-06
Oaf	1139.47	-1.11572	0.203932	-5.47105	4.47374e-08	2.63542e-06
Pappa	22.2377	-3.59158	0.65707	-5.46606	4.6016e-08	2.69901e-06
Ccdc141	64.652	1.41365	0.258837	5.46153	4.72044e-08	2.75678e-06
Itih4	19364.7	1.04886	0.192608	5.44554	5.16487e-08	2.99153e-06
Gamt	1969	1.24607	0.229023	5.44082	5.30345e-08	3.04476e-06
1810010H24Rik	337.22	1.35988	0.250223	5.43468	5.48936e-08	3.12501e-06
Sgk1	385.147	-1.26619	0.233268	-5.42805	5.69724e-08	3.22979e-06
Zfp36l1	1329.51	-1.11901	0.206234	-5.42592	5.76555e-08	3.25489e-06
Ell3	45.6913	1.55618	0.287533	5.41216	6.22681e-08	3.49463e-06
Mapk13	555.608	1.18632	0.219213	5.41173	6.24179e-08	3.49463e-06
Mir143hg	70.4922	1.48588	0.274854	5.40606	6.4426e-08	3.59221e-06
Aldh1l2	46.464	1.75038	0.323901	5.40407	6.51459e-08	3.61747e-06
Jsrp1	24.1689	-2.82569	0.523642	-5.39622	6.80596e-08	3.76384e-06
Porcn	124.31	-1.34189	0.249129	-5.38632	7.19137e-08	3.93905e-06
Kng1	62850	1.00472	0.186597	5.38445	7.26666e-08	3.95406e-06
Aqp9	935.888	1.26865	0.235911	5.37768	7.54525e-08	4.08922e-06
Fgf21	7.33864	6.51304	1.21183	5.37455	7.67757e-08	4.14436e-06
Fendrr	92.7101	1.39721	0.260193	5.3699	7.87812e-08	4.23574e-06
Gstt3	512.023	-1.36779	0.25477	-5.36871	7.93011e-08	4.24684e-06
Ano9	153.468	2.67894	0.499532	5.36291	8.18934e-08	4.3684e-06
Enpp2	884.196	1.00267	0.187004	5.36176	8.24131e-08	4.37888e-06
Tmem38a	95.2244	-1.23331	0.230228	-5.35691	8.46594e-08	4.46323e-06
Wsb1	920.696	-1.06406	0.198879	-5.35027	8.78234e-08	4.61209e-06
Npb	187.221	-1.16904	0.218697	-5.34547	9.01841e-08	4.71778e-06
Gm826	48.7631	-1.72933	0.32479	-5.32446	1.01253e-07	5.23617e-06
AW112010	197.009	1.45703	0.27382	5.32113	1.03124e-07	5.31265e-06
Pgap2	482.278	-1.01402	0.190736	-5.31636	1.05864e-07	5.43315e-06
Cbr3	26.6778	-1.79304	0.338161	-5.30234	1.14329e-07	5.82348e-06
Comp	270.454	1.2965	0.245389	5.28346	1.2677e-07	6.43297e-06
4933439C10Rik	210.776	1.09375	0.207504	5.27097	1.35702e-07	6.83506e-06
Oat	953.062	-1.17814	0.22383	-5.26354	1.41307e-07	7.091e-06
Abhd2	210.562	-1.26861	0.241457	-5.25396	1.48862e-07	7.44257e-06
Rnase4	352.412	-2.17185	0.413558	-5.25162	1.50771e-07	7.51029e-06
Wif1	42.0066	2.33225	0.444682	5.24476	1.56484e-07	7.76631e-06
Cyp17a1	157.835	-1.77243	0.339119	-5.22657	1.72688e-07	8.41634e-06
BC030870	18.3862	-3.31418	0.6355	-5.21508	1.83735e-07	8.85916e-06
Plxna3	93.7954	1.07212	0.205677	5.21267	1.86145e-07	8.94354e-06
Mmp23	103.675	1.11791	0.214882	5.20244	1.96692e-07	9.41691e-06
Lifr	1829.95	-1.17709	0.226497	-5.19692	2.02615e-07	9.66631e-06
Errfi1	5196.47	-1.14059	0.219505	-5.1962	2.03399e-07	9.66967e-06
Ugt3a2	25.6507	2.90013	0.559008	5.188	2.12568e-07	1.00351e-05
Zfp950	500.203	1.10977	0.214147	5.1823	2.19166e-07	1.03107e-05
Slc17a8	48.4312	3.01496	0.581957	5.18073	2.21015e-07	1.0326e-05
Slc25a4	3249.77	-1.05803	0.204791	-5.16641	2.38635e-07	1.11109e-05
Hmgcs2	24378.5	1.04861	0.20334	5.15693	2.5103e-07	1.1648e-05
Rdh9	37.8969	-1.64016	0.318095	-5.15619	2.52019e-07	1.1654e-05
Junb	897.454	-1.08555	0.210836	-5.14879	2.62174e-07	1.20823e-05
Tmem27	66.9645	-1.92971	0.375143	-5.14393	2.69047e-07	1.23153e-05
Acrbp	123.113	1.01137	0.197023	5.13326	2.84766e-07	1.29473e-05
Misp	33.8068	1.98662	0.387372	5.12846	2.92118e-07	1.3193e-05
Myh14	114.78	1.37355	0.268361	5.11829	3.08321e-07	1.3743e-05
Lppr2	221.339	1.02623	0.200763	5.11163	3.19392e-07	1.41884e-05
Fam169b	80.3288	1.33329	0.261482	5.09896	3.41525e-07	1.50238e-05
Crp	4774.29	1.25946	0.247453	5.08968	3.58671e-07	1.56258e-05
Hsd17b6	60.4789	1.92461	0.378492	5.08495	3.67727e-07	1.5969e-05
Shb	291.431	-1.12338	0.22108	-5.08132	3.74817e-07	1.62249e-05
BC048546	617.322	1.18628	0.233653	5.07709	3.83252e-07	1.65313e-05
Igsf9	55.4083	1.60893	0.317113	5.07368	3.90204e-07	1.67306e-05
C4b	7173.12	1.34883	0.266198	5.06701	4.04104e-07	1.72176e-05
Fam83f	107.014	1.2466	0.246164	5.0641	4.10331e-07	1.73144e-05
Mug1	18.8987	2.91512	0.575905	5.06182	4.15281e-07	1.74199e-05
Fam83a	44.3944	1.41252	0.280711	5.03195	4.85523e-07	2.01173e-05
Alpk3	67.7152	-1.387	0.276303	-5.01983	5.17171e-07	2.12983e-05
Mtmr10	357.466	1.01397	0.202454	5.00842	5.48797e-07	2.22624e-05
Dnaic2	117.166	2.79474	0.558648	5.00268	5.65377e-07	2.27985e-05
Serpina4-ps1	786.995	3.86709	0.773396	5.00014	5.72875e-07	2.30323e-05
Tbx6	76.7889	1.2455	0.249981	4.98239	6.28039e-07	2.50273e-05
Pyroxd2	318.48	1.20867	0.242838	4.97726	6.44922e-07	2.55402e-05
Vsig8	17.7096	3.00989	0.60479	4.97676	6.46565e-07	2.55402e-05
Hcar2	27.8233	-1.97801	0.398437	-4.96442	6.89065e-07	2.70613e-05
Nxnl2	11.8223	-3.2221	0.649704	-4.95933	7.07379e-07	2.77002e-05
Abhd1	47.3938	1.29345	0.261182	4.95228	7.33478e-07	2.85572e-05
8430408G22Rik	1915.85	1.46455	0.29581	4.95098	7.38404e-07	2.86666e-05
Scd1	2016.38	1.16243	0.234991	4.94668	7.54884e-07	2.92226e-05
Cyp2c40	1180.46	1.55092	0.314337	4.93395	8.05832e-07	3.08424e-05
Apon	304.542	1.54126	0.312552	4.9312	8.1727e-07	3.11921e-05
C9	44.3757	1.57312	0.319405	4.92517	8.42861e-07	3.20785e-05
Saa4	916.881	1.08428	0.220402	4.91954	8.67467e-07	3.28305e-05
Dusp9	214.482	-2.35486	0.478994	-4.91626	8.82135e-07	3.32926e-05
Anxa13	32.157	-2.18867	0.445742	-4.91018	9.0995e-07	3.41521e-05
Mapk8ip1	109.588	-1.2835	0.262119	-4.89662	9.74974e-07	3.6291e-05
Pcolce2	178.713	1.49027	0.304659	4.89162	1.00008e-06	3.69213e-05
A2m	30686.7	1.12049	0.229237	4.88791	1.01914e-06	3.75226e-05
Rimbp2	6.33707	-5.62933	1.15389	-4.87857	1.06856e-06	3.90242e-05
Osgin1	1519.22	1.21056	0.250193	4.83852	1.3081e-06	4.70119e-05
Rhpn2	291.638	1.06072	0.219719	4.8276	1.38185e-06	4.95309e-05
Ugt2b34	2032.75	-1.23202	0.255912	-4.81426	1.4775e-06	5.25424e-05
Aox3	394.124	1.3629	0.283537	4.80679	1.53374e-06	5.42577e-05
Rab44	664.072	1.04123	0.217535	4.7865	1.69712e-06	5.91111e-05
Plcb1	129.471	-1.06351	0.223436	-4.75979	1.93798e-06	6.6644e-05
Adtrp	234.601	1.50765	0.316966	4.75651	1.96972e-06	6.73933e-05
Cyp2d9	1016.69	1.27616	0.268326	4.75599	1.97473e-06	6.73946e-05
Slc16a5	50.1361	-2.62078	0.55135	-4.75339	2.00039e-06	6.79279e-05
Entpd2	329.847	1.17447	0.247266	4.74985	2.03571e-06	6.87828e-05
Ager	83.645	1.13706	0.239614	4.74538	2.08118e-06	6.99699e-05
Tmeff2	15.7774	-2.56735	0.541804	-4.73853	2.15273e-06	7.18407e-05
Tstd1	63.3197	1.45199	0.306651	4.73499	2.19065e-06	7.28177e-05
Ugt2b1	53.0517	-2.06683	0.436644	-4.73344	2.20751e-06	7.29502e-05
Gucy2c	120.196	-1.14504	0.242231	-4.72706	2.27792e-06	7.473e-05
Akr1c6	382.855	2.99635	0.634179	4.72476	2.30385e-06	7.53983e-05
2310034O05Rik	80.9002	1.64131	0.347467	4.72365	2.31652e-06	7.56302e-05
Dchs1	197.346	-1.02912	0.218604	-4.7077	2.50521e-06	8.15413e-05
Krt7	105.259	1.01201	0.215139	4.70397	2.55145e-06	8.2505e-05
Sgip1	22.4025	-2.64745	0.564036	-4.69376	2.68222e-06	8.65273e-05
Slc25a5	4893.05	-1.03445	0.221258	-4.67532	2.93499e-06	9.40099e-05
Trpc1	56.3902	1.26238	0.270085	4.67401	2.95379e-06	9.4389e-05
Cyp3a25	355.697	1.2802	0.274044	4.67151	2.98994e-06	9.50954e-05
Gde1	684.865	-1.18833	0.254788	-4.66401	3.10106e-06	9.83988e-05
Wnk2	12.8248	2.80244	0.601329	4.66041	3.15576e-06	9.99004e-05
Kif12	71.9629	1.67255	0.359283	4.65524	3.23597e-06	0.000101727
Lhx6	36.5749	1.46907	0.316756	4.63785	3.52057e-06	0.000109908
Cldn6	27.207	2.21065	0.476734	4.63708	3.53358e-06	0.000110061
Atp9a	553.014	1.26001	0.273243	4.61132	4.00125e-06	0.000122932
Bex4	1863.2	-1.11282	0.241363	-4.61056	4.01587e-06	0.000123102
Pglyrp2	993.083	-1.00921	0.219587	-4.59594	4.30812e-06	0.00013117
Plekhd1	17.4672	3.29136	0.717787	4.58543	4.53061e-06	0.000136412
Slc25a15	2523.25	-1.1499	0.251189	-4.57784	4.69798e-06	0.000141137
Gm5420	6.77949	-5.02274	1.0991	-4.56988	4.88007e-06	0.00014596
Tmc4	76.4799	1.03159	0.226694	4.55057	5.35017e-06	0.000157929
Serpina5	92.4353	3.67352	0.809346	4.53887	5.65565e-06	0.000165862
Bag4	198.432	-1.00954	0.222499	-4.53726	5.699e-06	0.000166585
Fetub	6997.42	1.21599	0.268013	4.53704	5.70488e-06	0.000166585
Ccl9	1636.38	1.25103	0.275899	4.53438	5.77727e-06	0.000167975
Gbp11	27.0951	1.70902	0.377103	4.53197	5.8435e-06	0.000169537
Dnah17	144.992	1.42417	0.314745	4.52485	6.04378e-06	0.000174599
Mogat2	136.862	1.06498	0.239157	4.45306	8.46535e-06	0.000236977
Ppp1r1b	77.7562	1.84217	0.414177	4.4478	8.67557e-06	0.000241863
Slc44a4	120.551	1.44851	0.325794	4.44609	8.74466e-06	0.000243288
Ces2a	2360.9	1.08286	0.24408	4.43649	9.14387e-06	0.000251809
Cyp3a11	2401.29	-1.17869	0.266915	-4.41596	1.00563e-05	0.000274151
Paqr9	3021.35	1.33066	0.301444	4.41428	1.01348e-05	0.000275735
Apol7a	289.101	1.25339	0.284012	4.41316	1.01871e-05	0.000276604
Angptl2	112.298	1.08655	0.246636	4.40549	1.05546e-05	0.000284868
Manea	172.905	-1.10544	0.251467	-4.39598	1.10275e-05	0.000296451
Bhlhe41	16.6732	-2.18808	0.500482	-4.37194	1.23149e-05	0.000327167
Zfhx4	41.6969	1.21703	0.279367	4.35637	1.32234e-05	0.000347218
Slc7a4	198.077	1.58759	0.365324	4.3457	1.3883e-05	0.000361397
Tm4sf1	126.411	-1.2711	0.292909	-4.33958	1.42754e-05	0.000368414
Hp	29949.3	1.16779	0.270174	4.32235	1.54377e-05	0.000391695
Atf3	75.6354	-1.01459	0.23487	-4.31979	1.56178e-05	0.000394786
1700047M11Rik	48.1206	1.25271	0.290544	4.31162	1.6206e-05	0.000406883
Rbp2	5771.21	1.51996	0.352537	4.31148	1.62165e-05	0.000406883
Sox10	12.0068	3.19651	0.741188	4.31269	1.61283e-05	0.000406883
Cym	45.2916	1.23015	0.285383	4.31054	1.62859e-05	0.000407444
Rnf24	86.6373	-1.14542	0.265736	-4.31036	1.6299e-05	0.000407444
Serpina11	4466.67	1.16938	0.27297	4.2839	1.83646e-05	0.000451583
Igfbp6	89.9148	1.10524	0.25812	4.28187	1.85328e-05	0.00045407
Cox7a2	6667.51	-1.00959	0.236489	-4.26909	1.96271e-05	0.000474429
Iyd	511.715	-1.03393	0.243078	-4.2535	2.10457e-05	0.000503795
Eif4ebp3	2060.07	1.4052	0.331357	4.24075	2.22769e-05	0.000530457
Lgi4	13.073	2.35152	0.554901	4.23773	2.25787e-05	0.000536699
Tnfaip6	10.3846	-2.77502	0.656834	-4.22485	2.39103e-05	0.000563411
Prtg	30.6552	1.43807	0.340775	4.21998	2.44323e-05	0.000574711
Serpina12	31.0964	2.3317	0.553203	4.21492	2.49871e-05	0.000585728
Gdf15	97.6688	-1.30306	0.309999	-4.20344	2.62884e-05	0.000607819
Slc37a4	5007.02	1.25812	0.303199	4.14947	3.33239e-05	0.000740173
Slc7a15	34.0368	1.80805	0.435694	4.14981	3.32755e-05	0.000740173
Tmem184a	41.5885	1.22416	0.295273	4.14584	3.38564e-05	0.00074832
Slc38a3	5738.72	-1.0023	0.242025	-4.14131	3.45326e-05	0.000762022
Lpin1	2240.18	1.0485	0.254271	4.12354	3.73087e-05	0.00081928
Bcas1	58.6915	1.17266	0.284596	4.12044	3.7815e-05	0.000827715
Ankrd37	250.275	-1.00922	0.245744	-4.10679	4.01194e-05	0.000868335
Gldc	1080.25	-1.05293	0.256371	-4.10705	4.00751e-05	0.000868335
Gck	179.261	1.80587	0.440675	4.09797	4.16797e-05	0.000896379
Ebpl	932.292	1.38969	0.339175	4.09728	4.1804e-05	0.000897445
Gpr12	11.2192	2.38044	0.581719	4.09208	4.27516e-05	0.000909541
Cutal	448.662	1.03298	0.253113	4.08111	4.48208e-05	0.000942976
Papln	49.9471	1.15323	0.282798	4.07794	4.54366e-05	0.000950032
Rdh13	134.254	-1.01795	0.249677	-4.07705	4.56107e-05	0.000952202
Cd9	2431.57	-1.28596	0.317702	-4.0477	5.17231e-05	0.00106021
Wdr70	94.7998	-1.25262	0.309552	-4.04655	5.19779e-05	0.00106382
Pgam2	30.9459	1.84028	0.456279	4.03323	5.50165e-05	0.00111757
Mrps22	262.221	-1.0036	0.249153	-4.02804	5.62447e-05	0.00113571
Dync2li1	133.532	-1.25309	0.311143	-4.02736	5.64073e-05	0.00113729
Slc22a1	11.0251	2.46208	0.612536	4.01949	5.83246e-05	0.00116727
Hebp2	26.0019	1.48599	0.37034	4.0125	6.00779e-05	0.00119882
Chgb	5.69813	-3.61799	0.902874	-4.00719	6.14443e-05	0.00122428
2900009J06Rik	31.7448	-1.50612	0.376712	-3.99808	6.38597e-05	0.00126867
Spp1	412.383	1.66438	0.416605	3.9951	6.46668e-05	0.00128095
Cpsf4l	6.27388	4.64513	1.16905	3.97343	7.0846e-05	0.00138713
Ltbp2	33.9024	1.38898	0.350672	3.9609	7.46677e-05	0.00144318
Rgn	3001.76	1.00799	0.25452	3.96037	7.48332e-05	0.00144432
Cntfr	29.3757	-1.97134	0.499741	-3.94473	7.98915e-05	0.00152888
Slc16a11	37.8055	1.18203	0.300675	3.93125	8.45056e-05	0.00159911
Cldn7	49.0457	1.77479	0.453416	3.91426	9.06804e-05	0.001697
Sstr2	55.725	-1.30594	0.334461	-3.90463	9.43704e-05	0.00175635
Sftpd	13.9727	2.61691	0.670796	3.9012	9.5717e-05	0.00177897
Apoa4	327.888	-1.51857	0.389534	-3.89844	9.68156e-05	0.00179403
Car5a	143.515	1.15536	0.296691	3.89414	9.85474e-05	0.00181662
Gm4532	37.1876	1.17634	0.302931	3.88319	0.000103095	0.00187244
Iqcd	54.4688	1.13838	0.293435	3.87949	0.000104675	0.00189432
Lypla1	396.077	-1.30367	0.336169	-3.87803	0.000105307	0.00189987
BB123696	22.1415	2.01156	0.520218	3.86676	0.000110291	0.00197141
D930048N14Rik	26.2438	1.34934	0.349107	3.86511	0.000111038	0.00197694
Evc2	44.7988	1.19717	0.310295	3.85816	0.000114243	0.00202867
Lncbate1	6.58046	-3.93289	1.02118	-3.85132	0.000117485	0.00207807
Mbl2	1307.19	1.199	0.311847	3.84482	0.000120641	0.00212835
Tmed5	381.494	-1.18158	0.307401	-3.84377	0.000121159	0.00213469
Dusp4	15.4364	-2.19734	0.574652	-3.82378	0.000131424	0.00227997
Slc9a5	39.3339	1.21769	0.319827	3.80733	0.000140475	0.00240918
Mrpl3	239.273	-1.23707	0.325432	-3.80133	0.000143923	0.0024496
Ubd	8.45537	3.90084	1.02892	3.79121	0.000149915	0.00253582
Eif2ak3	228.367	-1.25137	0.330703	-3.78397	0.000154344	0.00259576
Fgl1	8804.89	1.10543	0.292943	3.77353	0.000160956	0.00268902
App	751.067	-1.4023	0.372417	-3.7654	0.000166283	0.00276099
Cyp2u1	16.2173	-1.77071	0.473493	-3.73967	0.00018426	0.00300065
Gimap3	13.0458	2.20559	0.590172	3.73719	0.000186087	0.00302676
Cyp2c70	2616.27	3.0798	0.824965	3.73325	0.000189026	0.00305623
Camk2n2	26.8656	-1.38372	0.371758	-3.7221	0.000197573	0.00316047
Cacna1c	37.4726	-1.18728	0.31959	-3.71502	0.000203189	0.00323883
2010107G23Rik	9.20304	2.26031	0.608905	3.71209	0.000205552	0.00325229
Grb10	21379.5	1.19328	0.321481	3.71182	0.000205776	0.00325229
Evc	52.8485	1.12053	0.302207	3.70782	0.000209049	0.00329732
Cyp4a32	39.5216	1.706	0.461143	3.69951	0.00021602	0.00337584
Cst8	23.6139	-2.13144	0.576837	-3.69505	0.000219847	0.00341595
Ntan1	240.479	-1.00399	0.271792	-3.69397	0.000220776	0.00342254
5830444B04Rik	19.7178	2.8873	0.782855	3.68817	0.00022587	0.00348159
Zfp575	12.2244	1.84132	0.500201	3.68116	0.000232171	0.00355064
Krtcap3	176.229	1.14438	0.311004	3.67962	0.00023358	0.00355993
Plk5	9.64315	2.0676	0.562608	3.67503	0.000237818	0.00360241
Snord72	24.6952	1.23349	0.33582	3.67308	0.000239646	0.00362299
G6pc	2223.74	-2.35046	0.641472	-3.66416	0.000248152	0.0037239
Pkp3	25.9328	1.34591	0.367595	3.66139	0.000250854	0.00375976
Sox7	43.53	-1.28191	0.351017	-3.652	0.000260211	0.00389139
Sptbn2	50.9972	1.01644	0.27861	3.64824	0.000264039	0.00393375
Sgpp2	7.25572	3.29551	0.90379	3.64633	0.000266017	0.00395639
Fbp2	7.40026	-3.08032	0.847126	-3.6362	0.000276694	0.0040654
Proser3	74.8291	1.34175	0.369401	3.63223	0.000280987	0.00410546
Mum1l1	17.6115	-1.70836	0.470478	-3.63111	0.000282205	0.00411139
Zim1	35.6619	-1.77639	0.48958	-3.62841	0.000285177	0.00415023
Chrna2	8.10261	2.51477	0.693204	3.62775	0.000285903	0.00415633
Esr1	41.0561	1.08148	0.29833	3.62511	0.000288836	0.00418549
Igsf11	19.5687	-1.99517	0.550504	-3.62427	0.000289784	0.00419027
Scml4	77.9695	1.08836	0.300925	3.61673	0.000298353	0.00428219
Tom1l1	352.757	-1.3379	0.370857	-3.6076	0.000309043	0.00440297
C330021F23Rik	19.3178	1.68911	0.47021	3.59224	0.000327842	0.00461739
Tlcd2	252.347	1.24285	0.346149	3.5905	0.00033005	0.00462924
2310001H17Rik	129.36	1.0541	0.29389	3.58671	0.000334871	0.00468006
Dct	47.5193	1.65636	0.462629	3.58031	0.000343183	0.00477881
Wfdc3	39.0727	-1.41339	0.396605	-3.56372	0.00036563	0.00500902
Scn4b	18.4483	1.5389	0.432004	3.56223	0.00036772	0.00502748
Sftpa1	17.6806	-1.73193	0.487281	-3.55427	0.000379035	0.00516135
Hs3st3b1	496.234	-1.13767	0.320411	-3.55066	0.000384265	0.00520641
Adgrg2	41.6772	1.32333	0.372757	3.55012	0.000385053	0.00521187
Pdzrn3	47.6937	1.01847	0.286927	3.54959	0.000385834	0.00521723
Ggt5	95.8236	1.26084	0.355764	3.54404	0.000394048	0.00530184
Tbc1d12	43.1093	-1.09555	0.309851	-3.53574	0.000406635	0.0054479
Spsb4	34.4431	-1.44438	0.408669	-3.53436	0.000408762	0.00546225
Fst	91.0838	-1.32762	0.378805	-3.50476	0.000457028	0.00597133
H1fx	579.468	1.30096	0.371304	3.50377	0.000458726	0.00598198
Dpyd	262.142	-1.12887	0.322284	-3.50271	0.000460543	0.0059999
Cyp2c37	80.2533	1.70738	0.487616	3.50148	0.000462674	0.00601071
Esm1	20.3608	-1.73003	0.496244	-3.48625	0.000489847	0.00629037
Csrnp2	51.0668	1.01471	0.291814	3.47726	0.000506567	0.00643853
Epcam	63.2903	1.45088	0.419406	3.45938	0.00054143	0.00674249
Mst1r	37.2598	1.08836	0.315836	3.44597	0.000569011	0.00702143
Peg3	589.557	-1.25856	0.365578	-3.44267	0.000576009	0.00708842
Ccdc114	34.9782	1.07771	0.313324	3.43961	0.000582557	0.00713658
Klc3	22.9427	1.37328	0.401046	3.42424	0.000616521	0.00745159
Gpr88	32.9201	1.13532	0.332235	3.41722	0.000632647	0.00759475
Slc22a3	17.8303	-1.35072	0.397223	-3.4004	0.000672877	0.00798319
Crot	847.209	-1.01191	0.298134	-3.39414	0.000688443	0.00814648
Itgae	19.9326	-1.4307	0.421839	-3.39159	0.000694895	0.00820849
C030013C21Rik	17.7959	1.46743	0.434048	3.38081	0.000722721	0.00846339
Bmp4	109.144	-1.23155	0.364555	-3.37822	0.000729556	0.00852241
Car1	324.216	-1.20322	0.356179	-3.37815	0.000729759	0.00852241
Zfp579	180.858	1.00261	0.297116	3.37446	0.000739599	0.00860157
Thy1	21.0303	1.23691	0.367104	3.36937	0.000753404	0.00871271
Gdpd3	46.2729	1.02509	0.304639	3.36492	0.000765659	0.00879151
Fuom	1507.21	-1.00744	0.299799	-3.3604	0.000778307	0.00889898
Slc27a3	48.0132	1.04837	0.312103	3.35906	0.000782081	0.00891348
Pllp	16.5735	1.50603	0.44887	3.35515	0.000793218	0.0090054
Kcnh2	43.7729	-1.32361	0.394893	-3.35182	0.000802809	0.0090947
Tmem255a	34.5869	-1.38761	0.414911	-3.34436	0.000824738	0.00931974
Defb1	191.444	2.30711	0.69009	3.34321	0.000828155	0.00934277
Adrb3	8.71975	2.4692	0.739322	3.33981	0.000838353	0.00942642
Asb9	7.63641	-2.76243	0.827515	-3.33823	0.000843139	0.00946453
AI314278	12.4671	2.07506	0.622281	3.33461	0.000854198	0.00957281
H3f3a	2395.72	-1.00157	0.301253	-3.32468	0.000885211	0.00982287
Spint1	10.2411	1.7893	0.539197	3.31845	0.000905194	0.0100036
Sec14l4	190.393	1.09237	0.32984	3.3118	0.00092698	0.0101909
D630003M21Rik	27.9813	1.12175	0.33897	3.30929	0.000935339	0.0102449
Nyap1	40.7255	1.08222	0.327246	3.30705	0.00094284	0.0102937
1700024P16Rik	18.5275	1.72689	0.52556	3.2858	0.00101692	0.0109352
Ppl	39.2083	1.0561	0.32157	3.2842	0.00102273	0.0109889
Guca2b	7.55609	3.61619	1.10197	3.28156	0.00103233	0.011027
Syt15	21.5631	1.30743	0.399122	3.27576	0.00105377	0.0111805
Sez6l2	13.793	1.47081	0.451673	3.25637	0.00112847	0.0117794
Slc25a48	14.9473	-3.55106	1.09196	-3.25201	0.00114593	0.0119432
Vsig2	23.6512	1.13939	0.351677	3.23988	0.00119581	0.0123869
Fam161a	31.3084	1.1107	0.342869	3.23944	0.00119765	0.0123965
Tmem52	8.80526	1.97194	0.609679	3.23439	0.00121905	0.0125223
Lipg	8.87238	-1.96182	0.607963	-3.22688	0.00125149	0.0127877
Arg1	6013.95	-1.25988	0.391638	-3.21695	0.00129561	0.0131887
Panct2	31.8168	1.06046	0.329955	3.21394	0.00130925	0.0132877
Tnfrsf4	29.4829	1.03456	0.323485	3.19817	0.00138302	0.0138496
Mybpc3	9.3021	1.94336	0.608114	3.19571	0.00139488	0.0139477
Gapdh	14663.7	-1.33122	0.419414	-3.174	0.00150354	0.0147834
Fxyd1	3806.37	1.08443	0.342285	3.16819	0.00153391	0.0149953
Arntl2	27.2705	1.09213	0.344926	3.16627	0.00154409	0.015059
4930431P03Rik	10.3723	1.707	0.53953	3.16386	0.0015569	0.015154
Leng8	1259.7	1.00114	0.316672	3.16146	0.00156983	0.015247
Ass1	23.5109	-1.65651	0.525986	-3.14935	0.00163636	0.0157241
Plekhh1	25.1809	1.15723	0.368655	3.13906	0.0016949	0.0161946
AW549542	8.4563	2.29671	0.733603	3.13072	0.00174377	0.0165335
Ugt1a9	13.5877	-3.53656	1.13197	-3.12426	0.00178254	0.0168539
Ppp1r1a	77.5459	1.07844	0.345884	3.11792	0.0018213	0.0170537
Mfsd7a	28.8032	1.51275	0.48792	3.10041	0.00193255	0.0178731
Tmem150c	22.8163	1.24334	0.401107	3.09977	0.00193668	0.0178869
Scrg1	21.9691	1.21178	0.39152	3.09507	0.00196763	0.0181234
Upp1	19.8603	-1.19925	0.388029	-3.09062	0.00199741	0.0182982
Cd164l2	9.29513	2.15722	0.698059	3.09031	0.00199946	0.0183046
Ppp3cc	44.3457	-1.4868	0.481318	-3.08902	0.00200817	0.0183347
4831440E17Rik	25.2529	1.02256	0.331359	3.08596	0.00202899	0.0184008
Sema3b	22.9454	1.20658	0.391799	3.07958	0.00207294	0.0187242
Pnck	20.2532	1.2183	0.398917	3.05401	0.00225803	0.0199997
Serpina6	942.885	-1.16736	0.382244	-3.05396	0.00225843	0.0199997
1110028F11Rik	37.6566	1.16573	0.382281	3.0494	0.002293	0.0202792
Cacng1	14.2395	1.54369	0.507717	3.04046	0.0023622	0.0207963
Zfp729b	35.7073	-1.05227	0.346684	-3.03524	0.00240341	0.0210905
Sag	11.5882	1.65296	0.545359	3.03096	0.00243781	0.0213096
Gm20257	16.7763	1.2911	0.426992	3.02371	0.00249697	0.0216868
Ces2b	8.2663	1.86835	0.618078	3.02283	0.0025042	0.0217357
Fgfr1	93.8464	-1.09695	0.364487	-3.00956	0.00261623	0.022336
Chadl	16.4995	1.54331	0.513971	3.00272	0.0026758	0.022707
Wipf3	24.3493	1.10559	0.368493	3.00029	0.00269719	0.0228402
Noxo1	22.526	1.20318	0.401424	2.99727	0.00272407	0.0230246
Mroh4	39.4567	1.92337	0.64188	2.99646	0.00273133	0.0230572
9830132P13Rik	21.7901	1.10146	0.370105	2.97608	0.00291963	0.0242837
Cyp2a5	2151.24	-1.95009	0.657363	-2.96654	0.0030117	0.0248712
Ints2	113.997	-1.00672	0.341116	-2.95126	0.00316483	0.0257539
Brdt	22.3527	1.0726	0.363599	2.94995	0.00317829	0.0258015
Derl3	23.3694	-1.14523	0.389311	-2.94169	0.00326424	0.02631
Adamts16	17.0893	2.39089	0.812965	2.94095	0.00327212	0.0263422
Usp35	26.3537	1.07185	0.365669	2.93119	0.00337666	0.0270232
1810053B23Rik	14.5313	1.39508	0.476817	2.92582	0.00343553	0.0272848
9030625G05Rik	13.6695	1.68251	0.575938	2.92135	0.00348522	0.0275182
Ctsw	14.5985	1.52262	0.52152	2.91957	0.00350511	0.027612
Prr15l	140.312	1.15641	0.396249	2.9184	0.00351834	0.0276733
Sncg	13.4025	-1.42435	0.49099	-2.90098	0.00371992	0.0288007
Hectd2	20.5019	-1.73092	0.597413	-2.89736	0.00376314	0.0290192
Gm16861	9.44001	1.63751	0.566202	2.8921	0.00382676	0.0293262
Ak7	28.5258	1.08011	0.374073	2.88744	0.00388392	0.0296636
Serinc2	17.5149	1.17815	0.40847	2.8843	0.0039229	0.0299444
Gprc5b	21.5009	-1.31188	0.454984	-2.88336	0.00393457	0.0300114
Sox9	59.1131	1.04333	0.36204	2.88182	0.00395391	0.0301004
Wdr93	13.3808	1.58152	0.548802	2.88177	0.00395444	0.0301004
Iqca	18.4249	-1.87386	0.652632	-2.87124	0.00408867	0.0307182
Omp	23.9918	1.01942	0.355051	2.8712	0.00408918	0.0307182
Gm19619	16.2621	-1.22082	0.425307	-2.87044	0.00409898	0.0307685
Ssc5d	17.9296	1.40297	0.489025	2.86891	0.00411883	0.0308842
Car13	28.3359	-1.14371	0.399164	-2.86525	0.00416679	0.0311051
Nt5dc1	55.5974	-1.02692	0.359339	-2.8578	0.00426583	0.0316504
Zfp941	8.07284	1.84543	0.646242	2.85564	0.00429499	0.0318167
5430431A17Rik	20.0329	2.0632	0.722705	2.85482	0.00430606	0.0318813
Rapgefl1	21.4649	1.2856	0.450859	2.85144	0.00435215	0.0320823
Gm13003	8.99491	-1.62453	0.573022	-2.83503	0.00458218	0.0334144
LOC102640359	23.9891	1.25743	0.443609	2.83455	0.00458907	0.0334437
Apoc4	8027.14	1.19215	0.42072	2.83361	0.00460261	0.0334913
Mecom	30.543	-1.00438	0.356029	-2.82107	0.00478643	0.0343856
Rnft2	15.7278	1.22295	0.434488	2.8147	0.00488233	0.0349264
Rab17	462.714	1.00459	0.357175	2.81259	0.00491442	0.0350819
Gm13648	6.54562	2.10032	0.747649	2.80923	0.00496597	0.0353939
Gm4262	11.4564	1.44857	0.516861	2.80263	0.00506885	0.0359455
Wfdc2	52.5705	1.19277	0.425981	2.80006	0.00510933	0.0361873
9530091C08Rik	10.9374	2.07432	0.7411	2.79898	0.00512642	0.0362704
Chrna4	45.5087	1.46779	0.524606	2.7979	0.00514365	0.0363733
Gm38416	12.7122	1.55855	0.558237	2.79191	0.00523987	0.0368586
Neil2	20.4267	1.07367	0.385032	2.78851	0.00529507	0.0371516
B4galt5	196.695	-1.15021	0.413061	-2.78461	0.00535919	0.0374094
Hspa1b	39.368	-1.37819	0.496895	-2.7736	0.00554394	0.0384612
Acmsd	78.5234	-1.23991	0.448617	-2.76384	0.00571249	0.0391159
9530082P21Rik	14.6854	1.27669	0.462071	2.76298	0.0057276	0.0391777
Ido2	7.80617	3.5508	1.28795	2.75694	0.00583451	0.0397046
1700007L15Rik	31.373	-1.07728	0.394078	-2.73367	0.00626328	0.0417008
Tex38	8.32462	1.68782	0.618364	2.7295	0.00634302	0.0421282
Timm23	327.478	-1.03452	0.380455	-2.71916	0.00654486	0.0430886
Ttc9	9.477	-1.96952	0.724899	-2.71695	0.00658857	0.0432922
Myo1h	13.389	1.36784	0.503981	2.71407	0.00664621	0.0433973
Rapgef4	201.651	-1.37116	0.505489	-2.71255	0.00667678	0.043555
Adamtsl2	41.7188	1.00702	0.37286	2.7008	0.00691727	0.0446605
Rgma	10.0185	1.41233	0.522943	2.70073	0.00691877	0.0446605
Ttll10	12.1709	1.44727	0.536756	2.69633	0.00701092	0.0450068
Ablim2	13.9562	1.297	0.482233	2.68956	0.00715461	0.0457254
Parm1	29.8013	-1.13271	0.421241	-2.68897	0.00716719	0.0457842
2610528J11Rik	35.7406	1.05033	0.390773	2.68783	0.00719178	0.0458764
Grin2c	13.0909	1.36747	0.509141	2.68583	0.00723491	0.0460648
S1pr5	7.22856	-1.71418	0.639259	-2.68151	0.00732908	0.0465331
Megf9	27.774	-1.06235	0.397972	-2.6694	0.00759862	0.0476858
Gm13580	8.47569	-1.58803	0.595037	-2.6688	0.00761236	0.04775
Kctd12b	22.9158	-1.30893	0.49136	-2.66389	0.00772429	0.0481844
Tmem108	31.4328	-1.28032	0.483561	-2.64769	0.0081043	0.0498888
