## Supplementary material for "Development of pre-clinical murine models for fibrolamellar hepatocellular carcinoma": Table S3

### Sheet: Table S3
Table S3: Cohort of mice for aging studies
Tag #	Sex	Age between Cre expression and death (days)	Tumor	Notes	FL Model
1628	F	861	N
1624	F	861	N
446	F	867	N
1655	F	800	Y	Spleen tumor
1629	F	861	N
448	F	861	N
447	F	861	Y	Spleen tumor
455	M	734	N
456	M	734	N
454	M	734	Y	Liver tumor	FL1
5316-1	M	768	Y	Liver tumor, lung metastases	FL2 and FL2M
5316-2	M	769	N
865	M	592	N
871	M	592	N
465	M	378	Y	Liver tumor
281	M	917	N
226	M	399	N
476	M	399	N
470	F	466	N
471	F	467	N
472	F	468	N
579	M	857	N
200	M	404	N
323	M	404	N
313	M	404	Y	Small intestine mass; liver sarcoma-like
461	F	567	N
none	F	818	N
984	M	646	N
477	M	646	N
478	M	646	N
415	M	646	Y	Spleen tumor
289	M	552	N
295	M	552	N
none	M	602	Y	Liver tumor
414	M	926	N
891	M	642	Y	Liver tumor
894	M	642	N
479	M	703	N
564	M	703	Y	Liver tumor, lung metastases	FL8 and FL8M
449	M	730	N
